# Sorcin couples Annexin A11 recruitment to ESCRT-III assembly for plasma membrane repair

**DOI:** 10.64898/2026.04.10.717788

**Authors:** Jordan Matthew Ngo, Justin Krish Williams, Abinayaa Murugupandiyan, Randy Schekman

## Abstract

The absence of a cell wall affords animal cells diverse functionality at the cost of acute sensitization to plasma membrane (PM) damage. Thus, animal cells tightly monitor and maintain PM integrity to prevent cell death. Genetic loss of PM repair factors is associated with human diseases such as muscular dystrophy. Despite evidence that annexin and endosomal sorting complex required for transport (ESCRT) proteins are required for PM repair, the extent to which their recruitment is coordinated at sites of membrane damage remains unclear. Here, leveraging quantitative organellar proteomics and genome-wide CRISPR interference screens, we identify sorcin as a new PM repair factor that couples annexin A11 (ANXA11)-mediated sensing of PM damage to ESCRT-III assembly. We show that sorcin directly binds ANXA11 and ALIX in the presence of Ca^2+^ via its penta-EF-hand domain and flexible N-terminus, respectively, and is required for ESCRT-III recruitment to PM lesions and membrane resealing. Our data support a model in which ANXA11, recruited to the PM upon damage-induced Ca^2+^ influx, serves as an anchor that facilitates the sequential recruitment of sorcin and ESCRT-III at PM lesions. Together, these findings establish a Ca^2+^-dependent scaffolding mechanism that couples PM damage sensing to ESCRT-III assembly for PM repair.
