## Supplementary material for "Sorcin couples Annexin A11 recruitment to ESCRT-III assembly for plasma membrane repair": Table 1

### Sheet: Sheet1
Gene	Log2FC (Ca2+/EGTA)	-Log10(p-value)
AAAS	0.182387	0.46511
AARS2	-0.254435	3.36395
ABCB6	0.052212	6.19423
ABCD3	2.02684	1.68713
ABHD10	0.026673	1.13502
ABHD11	1.83906	1.51984
ACAA1	0.713285	4.3649
ACAA2	0.966695	2.79106
ACAD9	0.336014	0.209406
ACADM	0.15161	2.72728
ACADSB	-0.228791	1.58866
ACADVL	0.652921	0.730636
ACAT1	0.595954	0.704456
ACLY	-1.08865	2.34018
ACO2	-0.044404	0.037099
ACOT9	0.099566	0.916162
ACOX1	1.74108	2.23775
ACP2	1.70104	2.26672
ACSF3	1.09337	5.93364
ACSL3	0.126962	0.443177
ACSL4	-0.318828	1.67409
ACSL5	0.311226	1.6626
ACTB	-0.838303	3.24188
ACTG1	-0.838303	3.24188
ACTN1	-0.560998	9.36822
ACTN4	-0.539166	5.709
ACTR2	-1.44503	7.46285
ACTR3	-0.155975	6.11568
ADAM10	-0.1422	0.039982
ADAM9	0.139575	3.7479
ADPGK	0.396922	1.73174
AFG3L2	0.570532	1.30379
AGPS	0.854471	0.556456
AHCY	-0.002062	3.56259
AHNAK	1.80928	6.47565
AHSA1	-0.066317	1.35222
AIFM1	0.425565	3.66283
AK2	0.23455	2.63652
AK3	0.315375	0.347358
AK4	1.29259	2.93089
AK4P3	1.29259	2.93089
AKAP12	-0.907198	4.38589
ALDH18A1	0.319315	1.29721
ALDH1B1	-0.16508	0.486781
ALDH2	-0.083593	3.70062
ALDH3A2	0.301692	1.20583
ALDH4A1	2.04492	2.10017
ALDH7A1	-0.265046	5.15081
ALDOA	-1.04973	4.71791
ALDOC	0.318932	4.76201
ALG2	0.776631	2.3329
ALYREF	-4.88624	3.15491
AMFR	1.03884	1.51156
ANKLE2	0.29333	5.37257
ANXA1	5.1732	8.34963
ANXA11	2.56019	4.79201
ANXA2	3.28798	5.32887
ANXA2P2	3.43315	5.59337
ANXA3	5.3421	7.8364
ANXA5	5.07532	9.80132
ANXA6	4.57015	7.87411
AP1G1	-0.366652	0.785015
AP2A1	-2.86539	4.4884
AP2A2	-3.04476	4.18859
AP2B1	-3.32842	5.98316
AP2M1	-3.10202	4.8848
APLP2	0.273165	2.00264
APMAP	0.834614	2.25947
APP	0.303303	5.15437
ARFGAP1	3.642	2.46609
ARPC1B	0.669982	2.18721
ARPC4	-1.13071	5.58442
ASAH1	-0.166119	1.71711
ASPH	0.39532	0.806641
ATAD3A	0.135742	0.34891
ATAD3B	-0.212396	1.43222
ATL3	1.47627	1.96557
ATP1A1	-0.523924	2.88252
ATP1B1	-0.148685	5.87336
ATP1B3	-0.499004	5.23354
ATP2A2	0.070937	0.581062
ATP2B1	-0.456936	3.00617
ATP2C1	0.091143	0.998995
ATP5F1A	0.457011	0.802042
ATP5F1B	0.087402	0.493684
ATP5F1C	0.95824	1.56591
ATP5F1D	-0.122287	1.22964
ATP5IF1	0.359458	2.1632
ATP5MF	1.64431	2.59048
ATP5MG	1.11559	2.95596
ATP5MK	0.348209	0.167389
ATP5PB	0.398779	1.89334
ATP5PD	0.641754	1.44712
ATP5PF	0.27564	1.0834
ATP5PO	0.368229	1.35001
ATP6AP2	0.541043	1.64425
ATP6V0A1	0.735366	1.96715
ATP6V0D1	0.142304	2.48486
ATP6V1A	1.12533	1.91214
ATP6V1B2	0.678315	5.36811
B3GAT3	0.136467	5.08951
B4GALT3	0.849577	3.6989
BAG2	-1.06828	0.800073
BAIAP2	-0.693366	5.35027
BCAP31	1.63658	2.12806
BCS1L	2.52899	1.18356
BET1L	0.080712	2.09779
BMP2K	-4.66358	0.954979
BORCS6	-2.66199	0.277519
BPNT2	0.229068	3.36055
BRI3BP	4.14723	2.52245
BSG	-0.044124	2.23695
C1QBP	0.05152	1.99238
CACYBP	-1.32587	2.69836
CAD	-0.529316	0.619436
CALM1	-2.19038	3.43285
CALM2	-2.19038	3.43285
CALM3	-2.19038	3.43285
CALR	0.282388	2.64475
CALU	0.465771	2.66205
CANT1	-0.026437	4.4323
CANX	1.04729	2.11291
CAP1	-1.41376	3.20554
CAPN1	2.06096	3.61996
CAPNS1	3.30587	2.65546
CAPRIN1	-2.06811	3.74532
CAPZA1	-1.19911	5.24956
CAPZB	-0.098172	2.47262
CAT	1.02684	2.98523
CAV1	-0.172692	0.88982
CAVIN1	-1.98376	2.38881
CCAR2	-2.51286	1.5078
CCDC47	0.392667	0.920909
CCDC51	0.761684	6.29998
CCT2	-1.2406	8.73524
CCT3	-1.25965	3.65683
CCT4	-0.925663	4.4104
CCT5	-1.48916	3.75049
CCT6A	-0.928757	3.25034
CCT7	-1.97833	0.080548
CCT8	-1.88875	4.70293
CD109	0.187109	0.311282
CD44	-0.608287	3.88153
CDCP1	-0.501859	1.53945
CDH1	-2.30747	1.58714
CDH3	-0.665074	2.13125
CDKAL1	1.0777	4.7929
CFL1	-1.07217	2.02794
CHCHD2	-0.638381	2.1624
CHCHD2P9	-0.671588	1.53643
CHCHD3	0.228357	0.090144
CHP1	0.526315	3.20638
CHPF	1.2648	5.43328
CISD2	1.37843	1.67333
CKAP4	0.423359	3.27404
CKB	3.33462	4.32818
CKMT1B	0.903191	2.17119
CLIC1	0.354323	0.710182
CLPB	1.05269	1.25208
CLPP	0.20286	0.54931
CLPTM1	0.697843	2.93841
CLPTM1L	1.18163	4.29149
CLPX	0.132598	1.38027
CLTA	-1.36291	4.42091
CLTC	-1.15703	7.18103
CLU	0.147788	3.93426
CNP	-0.123982	1.82856
CNPY2	0.586982	5.54503
CNPY3	-0.002155	0.016772
COL18A1	0.139165	1.07145
COL6A1	0.604007	1.5206
COLGALT1	0.899416	1.35812
COPA	-0.913249	2.1616
COPB1	-0.787135	5.4869
COPB2	-1.0483	3.71007
COPE	-1.38795	0.96594
COPG1	-2.33176	3.85563
CORO1C	0.193521	5.05844
COX4I1	0.500955	1.84024
COX5A	0.422827	0.449331
COX5B	0.450006	3.29013
COX6A1	1.02915	1.50179
COX6B1	-0.148957	2.73142
CPD	0.761724	4.69676
CPNE1	4.34843	4.78848
CPNE3	4.60144	14.0508
CPOX	0.08521	1.45235
CPT1A	0.552923	0.561234
CPVL	-0.201827	0.806641
CRYZ	1.31762	3.01958
CS	0.10288	1.13858
CSE1L	0.587464	0.618822
CSNK2A1	-0.555964	0.567822
CSNK2A3	-0.555964	0.567822
CTNNA1	-0.733874	2.05806
CTNNB1	-0.855791	2.77365
CTNND1	-0.667646	2.09381
CTSA	0.58837	2.41561
CTSB	-0.791297	2.26108
CTSC	-0.184792	0.856314
CTSD	-0.39349	3.10271
CTSZ	-0.200149	2.89585
CTTN	-1.3388	0.69494
CUX1	-0.286312	1.09749
CYB5A	0.940332	2.04933
CYB5B	0.817242	2.20805
CYB5R3	0.314424	0.828409
CYC1	0.869669	1.00868
CYCS	0.165221	0.596818
CYP51A1	0.829827	1.12154
DAP3	0.475209	0.858984
DARS1	-1.44696	2.56176
DARS2	1.71756	0.957032
DBN1	-0.363722	7.46926
DCBLD2	-0.691787	1.43296
DCXR	0.078074	0.757056
DDOST	0.360506	1.80059
DDRGK1	1.69933	2.56012
DDX21	-0.100025	2.28929
DDX28	2.57163	3.3784
DDX3X	-0.94716	1.72712
DDX5	-1.95101	4.05904
DECR1	0.130469	2.03982
DGLUCY	-0.659881	5.30658
DHCR24	0.820661	1.03299
DHRS7	0.676732	0.740918
DHX15	-1.97311	5.45472
DHX30	0.345037	1.2921
DHX9	-0.498571	2.22249
DIABLO	0.346978	1.53643
DLAT	0.765865	0.604739
DLD	0.112116	0.842334
DLST	0.510328	0.69304
DNAJA1	-1.01806	3.02125
DNAJA3	0.166485	0.703821
DNAJB11	0.591587	1.03857
DNAJC10	0.884573	3.41497
DNAJC11	0.26181	0.182363
DNAJC13	1.5966	3.41412
DNAJC3	0.454499	2.09063
DNAJC5	0.022027	0.176639
DNASE2	-0.703457	2.48404
DNM2	0.613547	0.409524
DNMBP	-0.853799	2.52899
DPM1	1.75259	4.38327
DPP7	-0.634105	2.20805
DSG2	-0.457174	0.762887
DSP	-0.84155	0.684195
DYNC1H1	-0.567774	5.26559
EARS2	0.723268	0.647869
ECE1	0.792785	2.1664
ECH1	-0.281394	0.2038
ECHS1	0.37637	0.779795
ECI1	0.483521	3.3699
EEF1A1	-0.34195	2.83591
EEF1A1P5	-0.34195	2.83591
EEF1A2	-0.630439	5.93814
EEF1B2	-0.816358	4.22693
EEF1D	-1.77227	6.53822
EEF1G	-1.52443	3.81163
EEF2	-2.14614	5.29678
EFTUD2	-1.35042	2.6637
EGFR	0.174443	0.264203
EHD4	-1.23483	0.560636
EIF2S1	-0.348257	0.196131
EIF2S2	1.44312	2.02636
EIF2S3	-0.732557	4.29149
EIF2S3B	-1.04982	9.03097
EIF3A	-1.20297	6.06697
EIF3B	-0.87584	2.86336
EIF3C	-0.544631	3.40221
EIF3CL	-0.544631	3.40221
EIF3F	-0.559185	3.17178
EIF3H	-2.22364	2.9777
EIF3I	-0.523261	2.18881
EIF3L	-0.325759	5.1357
EIF4B	-2.31348	2.56422
EIF4G1	-2.31576	0.227456
EIF4H	-1.63452	3.55318
EIF5A	-1.79528	5.64802
EIF5A2	-1.50757	4.11898
EIF5AL1	-1.79823	4.95915
EIF6	-0.07695	3.79354
ELAC2	0.540218	1.40545
ELAVL1	-1.37109	4.7929
EMC1	1.31516	3.42774
EMC2	0.98607	7.16459
EMD	-0.008992	1.4419
ENDOD1	1.51541	4.44894
ENO1	-0.165123	2.51182
ENTPD4	1.44298	2.3588
EPB41L2	-0.976655	1.63204
EPCAM	-0.606893	9.00684
EPHA2	0.208863	0.818497
EPHX1	1.08645	0.717835
EPPK1	1.57317	0.944728
EPRS1	-1.36718	5.61487
EPS15	-1.3002	2.1648
EPS15L1	-2.32263	2.62582
ERAL1	0.377382	1.09114
ERGIC1	0.832595	1.21664
ERGIC2	0.459431	2.31189
ERGIC3	0.4837	4.52964
ERLIN1	0.57195	2.36691
ERLIN2	1.22616	2.0525
ERMP1	0.296887	2.42374
ERO1A	0.70401	2.31512
ERP29	0.445715	3.26642
ERP44	-0.040318	2.44898
ESYT1	0.770227	1.57576
ESYT2	1.17207	2.04061
ETFA	0.778306	1.23325
ETFB	0.009699	1.69865
EZR	-0.733099	5.31371
F11R	-0.490567	2.09142
FAF2	0.441965	1.49278
FAM20B	0.426973	1.33751
FAM3C	-0.383233	0.827747
FAM83H	-2.71684	2.63487
FAR1	0.553653	3.74188
FASN	-0.924617	4.94852
FASTKD2	0.427493	1.91841
FASTKD5	-1.68729	3.50704
FAT1	0.102062	4.22606
FBL	-0.328893	2.70083
FDX1	0.697309	0.509901
FDXR	-0.02541	1.65342
FH	0.815084	1.91057
FKBP10	1.71435	7.38499
FKBP2	0.205897	0.587714
FKBP4	-1.43628	4.19469
FKBP8	-0.125249	1.18356
FLNA	-0.792962	4.05644
FLNB	-1.67631	5.92284
FLOT1	-0.08221	2.28687
FLOT2	0.541151	0.675379
FSCN1	-0.242232	5.28787
FUCA1	-0.337997	1.24555
FUCA2	0.313973	3.50533
FUT8	0.131062	1.56591
FXN	-0.029331	1.1721
GAA	-0.576843	2.22088
GADD45GIP1	0.127569	1.52738
GALNS	0.119626	2.03824
GALNT1	0.395888	2.09301
GALNT12	0.109304	3.07664
GALNT2	0.070281	2.05964
GALNT3	1.12558	2.21687
GALNT5	0.485234	2.22651
GALNT6	-0.153641	1.35443
GALNT7	0.147534	6.23308
GANAB	0.199468	2.27961
GAPDH	-0.218232	0.899255
GARS1	0.435907	2.30623
GATB	0.81308	2.53309
GATD3	0.269233	5.98046
GATD3B	0.269233	5.98046
GBA1	-0.139056	1.55985
GBF1	0.326158	1.43296
GCDH	-0.303025	0.223447
GCN1	0.800086	1.30013
GFM1	0.268362	0.520406
GFM2	0.03525	2.53309
GGH	-0.585313	3.59169
GLA	-0.744879	3.56858
GLB1	-0.406291	0.375116
GLB1L2	0.988733	2.26108
GLCE	-0.41945	1.6069
GLG1	0.268769	4.46648
GLRX5	1.11791	0.833044
GLS	0.265784	1.66337
GLT8D1	1.14555	0.916839
GLUD1	0.138653	2.97352
GLUD2	-0.088993	2.12726
GNA11	-0.530988	0.512231
GNA13	-0.552744	4.13115
GNAI1	-0.640184	2.19041
GNAI3	-0.813434	6.83083
GNAQ	-0.720989	2.62911
GNAS	-0.936511	4.03214
GNB1	0.430944	3.27997
GNS	-0.401995	1.36919
GOLGA2	-0.100822	6.48653
GOLGA5	-0.262546	2.49874
GOLGB1	-0.21716	3.67743
GOLIM4	-0.077178	3.981
GOLM1	-0.002995	3.05481
GOLM2	0.376287	2.65299
GOLPH3	-1.68195	1.83168
GORASP2	-0.2524	0.392201
GOSR1	2.93664	2.70001
GOSR2	0.586229	6.5845
GOT2	1.24848	2.49956
GPC1	0.013057	0.115492
GPD2	0.969135	1.65342
GPI	0.380084	4.31507
GPR108	0.450817	2.71322
GPRC5A	-1.0542	0.722309
GPX8	1.12131	4.11376
GRN	-0.418899	3.01874
GRPEL1	1.17869	1.1336
GRSF1	-0.192523	1.38101
GSR	-0.638453	0.665967
GSTK1	0.541436	3.49594
GSTP1	-1.35773	2.19842
GTF2I	-1.76311	2.08029
GUF1	-0.497705	0.012681
H1-0	0.195256	1.69634
H1-2	0.904071	3.80301
H2AX	-0.572971	1.36328
H2AZ1	0.813272	2.49547
H2AZ2	0.813272	2.49547
H4C16	0.369468	0.541007
HACD3	0.918874	1.79283
HADH	0.954286	1.72327
HADHA	0.443209	2.90836
HADHB	0.743479	1.90744
HARS2	0.458993	2.81015
HDHD5	0.772335	1.53718
HEXA	0.177474	1.04764
HEXB	-0.609414	1.04066
HIBADH	0.48272	2.13923
HIBCH	0.554782	2.6604
HINT2	0.354348	1.28918
HIP1R	-1.43324	0.474199
HLA-A	0.444904	0.962512
HLA-B	0.598901	1.08551
HLA-C	0.934419	0.719113
HMGB1	-1.54993	3.87635
HMOX1	0.507918	3.15323
HMOX2	0.594372	0.557052
HNRNPA0	-1.95679	7.32367
HNRNPA1	-2.871	5.09395
HNRNPA1L2	-2.8451	2.12009
HNRNPA1L3	-2.57656	3.27743
HNRNPA2B1	-1.85197	4.89099
HNRNPD	-1.75024	5.07708
HNRNPK	-1.82497	4.87949
HNRNPL	-1.57973	3.35376
HNRNPM	-1.5269	2.03428
HNRNPR	-0.640027	3.85304
HNRNPU	-0.348792	0.731278
HNRNPUL1	-0.692619	2.2257
HRAS	-0.330844	1.56818
HS2ST1	0.271034	3.28929
HSD17B10	-0.337662	0.866334
HSD17B11	0.3888	1.96636
HSD17B12	0.04603	0.798105
HSD17B4	0.603785	7.18012
HSDL1	2.59248	2.96432
HSDL2	0.349325	5.95795
HSP90AA1	-1.08474	4.20166
HSP90AA5P	-0.47336	3.51558
HSP90AB1	-1.28012	4.37277
HSP90B1	0.371794	5.12326
HSPA1A	-0.657889	5.02207
HSPA1B	-0.657889	5.02207
HSPA4	-0.399261	7.0678
HSPA5	0.277594	0.785669
HSPA8	-0.504496	1.94826
HSPA9	0.178644	1.25353
HSPB1	-1.28386	5.1757
HSPD1	-0.222052	3.42945
HSPE1	0.158966	0.64352
HTRA2	-0.487898	1.89725
HYOU1	1.24714	3.83233
IARS1	-0.471257	0.47306
IARS2	0.3469	1.90039
IBA57	1.45537	0.992088
IDH2	-0.311038	4.92638
IDH3A	0.465814	2.60526
IDH3B	0.29634	0.401917
IFI30	-0.608193	2.1736
IGF2BP2	-1.03039	0.269407
IGF2BP3	0.116932	0.705728
IGF2R	1.55948	3.92993
IGFBP2	0.855313	4.51823
ILF2	-0.796794	0.73513
ILF3	-0.519845	1.67179
ILVBL	0.766989	4.57972
IMMT	0.299301	2.07791
IMPDH2	-0.019908	0.522749
INF2	0.195079	0.435937
IPO5	1.73379	2.73803
IQGAP1	0.092881	5.26648
ITGA2	-0.162823	0.975555
ITGA3	-0.41388	1.01145
ITGA6	-0.568947	2.27639
ITGAV	0.450816	1.44265
ITGB1	-0.046053	1.16924
ITGB4	-0.048789	1.90352
ITPR3	-0.420092	2.33533
ITPRID2	-1.49373	5.05134
JUP	-0.944065	3.90572
KARS1	-0.439816	2.03903
KIAA2013	0.055826	2.19041
KIF23	0.333083	2.37096
KIF5B	-2.35571	3.25457
KPNA2	-1.69733	3.08505
KPNB1	-0.855102	4.28887
KRT18	-2.96509	6.11839
KRT19	-2.5727	5.14725
KRT7	-2.11049	4.38589
KRT8	-2.84607	8.05267
KTN1	-0.975834	1.16281
L2HGDH	-0.070202	1.88317
LAD1	-0.533772	1.2318
LAMB1	0.728736	0.73513
LAMC1	0.839907	1.81301
LAMP1	0.175392	2.34747
LAMP2	1.24894	3.72812
LAMTOR1	-0.114245	4.40165
LAMTOR2	0.091306	1.27679
LAMTOR3	-0.456918	1.89099
LAMTOR5	-0.264824	1.59473
LAP3	0.167754	0.454385
LARS1	-2.00024	1.99869
LARS2	0.065397	1.03926
LBR	0.049389	1.47928
LDHA	-0.28075	5.20061
LDHB	-0.279956	4.86799
LDLR	1.40168	5.53698
LETM1	0.433464	0.474199
LGALS1	-1.95246	6.78351
LGALS3	-2.18945	5.53251
LGALS3BP	-0.109121	2.8409
LIMA1	-3.60038	6.72349
LMAN1	0.236056	5.29856
LMAN2	0.25741	1.51984
LMAN2L	0.750179	5.62383
LMNA	-0.015649	0.866334
LMNB1	-0.284323	1.10808
LMNB2	-0.282023	2.1816
LNPEP	4.0179	6.7635
LONP1	0.153489	1.50179
LPCAT1	0.552463	1.12579
LRPAP1	0.428907	0.939271
LRPPRC	0.585763	2.1592
LRRC59	0.688685	0.515146
LSR	0.023792	2.18
LSS	0.482525	1.36919
M6PR	1.27156	2.70331
MACROD1	-0.82239	1.81923
MACROH2A1	-0.058526	2.80434
MAGEB2	-1.34447	0.949508
MAN1A1	0.584124	10.8265
MAN1A2	0.032479	3.03215
MAN1B1	0.627067	3.23089
MAN2A1	0.259262	6.59811
MAN2B1	-0.545482	1.34781
MAN2B2	-0.200838	3.9836
MANF	0.135828	0.755115
MAPRE1	-1.67257	3.60454
MARCHF5	0.429041	4.07554
MARCKS	-0.05829	1.23036
MARCKSL1	-1.51694	4.65008
MATR3	-0.438456	1.00522
MAVS	-0.047817	0.156781
MBOAT7	0.708898	2.79272
MCAT	0.709718	0.470784
MCCC2	1.14282	2.19281
MCU	-0.244504	0.757704
MDC1	-0.492386	2.90669
MDH1	-0.743906	3.83233
MDH2	0.329414	1.14997
ME2	0.618526	2.34423
METTL15	1.72611	2.0787
MFF	0.775973	0.360366
MGAT1	0.181926	3.3733
MGAT2	-0.06908	2.28767
MGME1	-0.539187	0.45551
MIPEP	1.72801	1.2152
MISP	-0.29212	1.98922
MIX23	-0.871803	3.00114
MKI67	-1.58853	1.23687
MLEC	1.38378	1.53492
MMUT	0.337323	3.03802
MOGS	1.45322	1.55531
MPP7	-1.71609	1.67792
MRPL1	0.600402	0.918873
MRPL11	0.038735	0.896557
MRPL12	0.721561	0.686088
MRPL13	0.503292	1.50931
MRPL14	0.310284	1.28407
MRPL15	0.423247	1.76185
MRPL16	0.359324	3.17093
MRPL18	0.319447	0.69051
MRPL19	0.261795	1.89256
MRPL21	0.323613	3.24273
MRPL22	0.769751	3.65426
MRPL23	0.254985	3.02125
MRPL24	0.043862	2.37339
MRPL27	0.631844	2.5249
MRPL37	0.46139	0.802042
MRPL38	0.396561	1.56742
MRPL39	0.038108	0.310784
MRPL4	1.19483	1.29794
MRPL40	0.655931	2.1776
MRPL41	1.16568	2.0319
MRPL43	0.004869	0.942681
MRPL44	0.015334	0.719113
MRPL45	-0.050993	0.561234
MRPL46	0.768847	2.70827
MRPL47	0.588463	2.24177
MRPL49	0.471806	3.49765
MRPL50	1.12631	0.948825
MRPL52	4.19149	1.93804
MRPL53	0.100307	1.02186
MRPL58	1.04547	0.847653
MRPS11	0.557186	2.84422
MRPS15	0.344408	1.63814
MRPS18B	0.756263	1.46805
MRPS2	0.951525	2.62253
MRPS22	0.0848	0.227456
MRPS23	1.03653	3.45927
MRPS26	0.607935	1.91684
MRPS27	0.557853	1.08903
MRPS28	0.109134	2.3588
MRPS30	0.579547	0.973493
MRPS31	1.1612	4.25309
MRPS34	1.21416	0.439274
MRPS5	1.36784	1.98449
MRPS7	0.686005	3.3232
MRPS9	0.617273	2.11052
MRRF	0.93138	0.985881
MSN	-0.719978	3.86167
MT-CO2	0.396855	2.27316
MTAP	-0.457537	2.87918
MTCH1	0.293155	2.95094
MTCH2	0.494194	1.76881
MTDH	0.580016	0.458892
MTHFD1L	-0.133366	0.815859
MTHFD2	-0.210527	0.322825
MTIF2	0.057953	1.60614
MTPAP	1.63987	1.08762
MTX1	0.620758	2.21366
MYDGF	0.471705	0.850982
MYH9	-1.40663	2.71984
MYL12A	-1.24288	3.84613
MYL12B	-1.24288	3.84613
MYL6	-1.37126	4.6404
MYO1B	-1.10583	2.31754
MYO1C	-1.21976	4.11898
MYO5B	-0.984548	3.55404
MYO6	2.69543	3.3971
MYOF	-0.121146	5.31639
NAGLU	0.674987	6.95471
NAP1L1	-1.40086	7.60221
NAPA	1.30384	2.12327
NARS2	1.52288	4.97155
NBAS	-0.33393	3.40476
NCEH1	0.774642	4.39815
NCL	-1.97537	7.25233
NCLN	0.552173	2.52572
NCSTN	0.537994	1.62289
NDUFA10	0.206821	2.81762
NDUFA11	0.02577	1.59169
NDUFA12	0.766542	1.00453
NDUFA13	1.25977	0.602298
NDUFA2	0.039788	4.6404
NDUFA4	0.173882	0.483913
NDUFA5	0.913998	2.49384
NDUFA6	0.131124	0.654718
NDUFA8	0.859749	1.41808
NDUFA9	0.649765	2.62993
NDUFAB1	1.05037	3.0985
NDUFAF2	0.440886	1.6206
NDUFAF3	-0.114605	1.15924
NDUFB10	0.632993	1.29137
NDUFB4	0.3379	4.21298
NDUFB8	0.298762	1.88004
NDUFB9	0.725192	1.68329
NDUFC2	3.43504	1.82701
NDUFS1	0.49414	1.65342
NDUFS2	1.8449	0.196131
NDUFS3	0.539907	1.8309
NDUFS4	0.807694	1.53039
NDUFS6	0.010689	9.79666
NDUFV1	0.6511	2.34747
NDUFV2	0.291532	1.38989
NENF	0.433928	3.54292
NEU1	-0.153662	1.1571
NFU1	-0.925778	1.28626
NHERF1	-0.96802	4.88657
NIPSNAP1	0.352317	0.222116
NIPSNAP2	0.528463	1.76881
NME3	0.288611	5.92914
NOA1	0.591432	2.98356
NOLC1	-2.79214	6.37056
NOMO1	0.233815	0.395971
NOMO2	0.233815	0.395971
NOMO3	0.233815	0.395971
NONO	-2.90152	0.837686
NOP56	-0.699263	0.897906
NPC1	-0.128554	1.99159
NPC2	-1.14332	1.92861
NPEPPS	1.34336	4.17901
NPEPPSL1	-0.083495	0.146451
NPM1	-1.84874	7.12988
NSDHL	1.7949	2.56668
NSF	1.812	2.9476
NT5DC2	2.03507	1.89725
NT5DC3	-0.342873	2.30785
NUCB1	0.222392	4.19817
NUCB2	-0.10267	2.8542
NUP133	0.428401	2.72562
NUP155	-0.563381	0.72103
NUP210	0.809084	3.8056
NUP93	3.34127	3.46012
OAT	0.157602	2.34666
OCIAD1	0.263308	1.25208
OCIAD2	0.754921	2.5634
OGDH	1.06491	1.11658
OGDHL	0.066946	4.61576
OPA1	0.359348	1.38693
OS9	0.704578	1.82856
OSBP	1.98559	0.740918
OSBPL8	0.315494	2.97268
OXA1L	0.255688	3.76253
OXCT1	-0.209146	1.77501
OXSM	-0.893575	1.19792
P4HA1	0.644127	1.79981
P4HA2	0.366444	2.75707
P4HB	0.52712	2.30623
P4HTM	1.71243	4.97598
PABPC1	-0.58662	3.06236
PABPC1L	-0.600467	1.82234
PABPC3	-0.58662	3.06236
PABPC4	-0.4188	2.9142
PAICS	-1.93718	8.90945
PAM	1.04926	2.96181
PAM16	0.160686	1.22891
PARK7	0.10512	1.80602
PARP1	-1.7948	3.34611
PCBP2	0.670763	2.81181
PCK2	0.411231	1.3537
PCNA	-0.524398	6.91461
PCSK9	3.71898	3.7479
PDCD11	-0.587974	0.452698
PDCD6	5.39459	6.14005
PDCD6IP	0.300518	1.41213
PDE12	0.853741	2.38394
PDHA1	0.380532	0.612688
PDHA2	0.466482	2.66535
PDHB	0.296412	0.233292
PDHX	0.147991	0.411706
PDIA3	0.404235	1.23253
PDIA4	1.03703	2.71984
PDIA5	1.49524	1.97818
PDIA6	0.981734	1.60994
PDLIM1	-0.792424	3.03467
PDP1	-1.02795	3.20132
PDPR	0.832064	3.01119
PDZD8	0.813902	0.867672
PEBP1	-0.497656	1.38027
PEX11B	1.02995	2.625
PEX14	1.179	3.43115
PFKP	-1.21908	3.3784
PFN1	-0.867772	3.3852
PGAM1	-0.226938	2.93089
PGAM5	0.498295	1.06724
PGD	-1.36376	3.13722
PGK1	-0.986385	5.44757
PGRMC1	0.650721	0.418821
PGRMC2	0.478259	3.97407
PHB1	0.117752	1.1893
PHB2	0.065992	0.866334
PHGDH	-0.850679	1.93568
PI4K2A	-0.149	2.60198
PICALM	-3.07483	2.65216
PIGG	0.115539	3.7264
PIGS	1.41143	2.54783
PIP4P1	2.00836	3.17853
PITRM1	1.6544	2.97352
PKM	-0.729631	4.66417
PKP3	-2.65902	2.5675
PLBD2	-0.211952	0.637321
PLCB3	-0.257373	7.01398
PLD3	-0.708582	5.06466
PLEC	-2.54544	7.74083
PLIN3	-1.13965	6.74076
PLOD1	0.518019	1.93333
PLOD3	0.850498	1.3155
PLS3	-0.557245	1.36845
PLXNB2	-0.025737	3.34357
PMPCA	0.828571	4.85915
PMPCB	-0.43507	2.49384
PNPLA6	0.796907	3.4533
PNPT1	0.611211	2.87252
POGLUT3	0.738979	1.71326
POLDIP2	0.33158	1.49053
POLRMT	0.391582	1.43967
POMGNT1	0.98198	1.00937
POR	0.87322	2.58145
PPIA	-0.870268	4.17292
PPIB	0.404291	4.5516
PPIF	0.205572	2.10097
PPP1R9B	-1.24914	2.53227
PPT1	-0.091757	1.34266
PRCP	-0.43942	0.656589
PRDX1	-1.09697	4.46209
PRDX2	-0.811299	4.32206
PRDX3	-0.21715	0.788283
PRDX4	1.03761	4.13811
PRDX5	0.228433	2.26108
PRDX6	-0.621076	3.24949
PREB	0.838087	5.37347
PRKCSH	0.397571	1.02812
PRKDC	-0.46065	5.31282
PROCR	-0.897791	1.51006
PROM1	0.213458	1.65189
PRORP	1.04035	1.2499
PRPF19	-1.17334	2.0232
PRPF8	-1.11472	2.1169
PSAP	-0.064383	0.579855
PSMD14	-3.16992	7.78217
PSMD2	-2.02577	2.75542
PSMD3	-1.78882	4.73202
PTBP1	-1.46073	4.38852
PTCD3	0.352966	0.991398
PTGES2	0.021058	1.74023
PTK7	-0.629006	1.67793
PTPN1	-0.125536	0.711456
PTPRF	-0.174754	4.2976
PTRH2	0.341849	0.954979
PTTG1IP	0.265579	4.27665
PYCR1	0.207745	0.561234
PYCR2	0.231871	1.16853
QARS1	-2.5034	4.15899
QSOX2	0.253892	2.49221
RAB10	0.143636	0.509901
RAB11A	-0.137233	2.1664
RAB11B	-0.231291	2.97185
RAB11FIP1	-1.53811	5.80326
RAB14	0.17505	3.34272
RAB18	0.120054	2.40992
RAB1A	-0.189821	0.342198
RAB1B	-0.360836	2.07632
RAB1C	-0.360836	2.07632
RAB21	-0.130068	3.01287
RAB25	2.05927	2.164
RAB2A	0.157465	2.00422
RAB2B	1.3595	8.52241
RAB5C	0.330252	2.46854
RAB7A	0.178045	2.43676
RAB8A	-0.144368	1.19218
RABAC1	0.194702	4.42879
RACK1	2.28959	1.22964
RALA	-0.662186	1.59397
RAN	-1.03011	2.72232
RANBP1	-0.911532	4.46034
RANGAP1	-2.08038	6.19513
RAP1B	0.751756	3.10271
RAP1BL	0.702072	2.68267
RARS1	-1.02888	3.203
RAVER1	-2.9889	0.531561
RBM14	-1.75067	6.50919
RBM39	-1.16108	2.67277
RBMX	-0.172264	1.97818
RBMXL1	-0.119606	2.33047
RCN1	0.196791	0.513396
RCN2	-0.179135	1.45683
RDH11	0.909959	6.87453
RDH13	0.22657	0.063097
RDH14	0.85448	3.08505
RDX	0.1242	2.64475
REEP5	-0.431038	3.85908
REPS1	-3.31082	1.13502
RETSAT	0.810751	3.45415
RHOG	0.409233	2.41724
RMDN1	-0.649163	1.09255
RMDN3	0.755132	5.18104
RPL10	0.025666	0.211578
RPL10A	-0.382095	1.21304
RPL11	0.043248	0.740918
RPL12	-0.198043	0.91142
RPL13	-0.364238	2.11132
RPL13A	0.123312	0.255765
RPL14	-0.635376	3.01119
RPL15	-0.542841	5.37704
RPL17	0.733724	0.933141
RPL18	1.37064	1.15425
RPL18A	-0.246993	0.703821
RPL19	-0.054329	0.490229
RPL21	-0.507125	1.79516
RPL22	-0.259377	1.31843
RPL22L1	-0.341396	3.55233
RPL23	-0.805628	4.69676
RPL23A	2.01312	2.39043
RPL24	0.026982	0.314781
RPL27	-0.587243	1.37509
RPL27A	-0.183402	0.453823
RPL3	0.046467	1.2994
RPL30	-0.164763	4.66065
RPL35	0.526196	1.96715
RPL36	0.081536	0.014835
RPL4	-0.28534	1.27096
RPL5	-0.1409	3.78234
RPL6	-0.042278	2.52408
RPL7	-0.226639	0.342198
RPL7A	-0.473779	2.53964
RPL8	-0.979046	2.04378
RPL9P9	-0.056371	1.63509
RPLP0	0.226751	0.034325
RPLP2	-0.039723	1.36254
RPN1	0.116666	0.903306
RPN2	0.449211	1.13431
RPS11	0.12882	2.66453
RPS12	0.212103	3.10018
RPS13	0.323019	1.81301
RPS14	-0.611152	1.03229
RPS15A	0.882924	2.6604
RPS16	-0.282926	0.962512
RPS17	-0.392164	0.300867
RPS18	0.138267	0.369826
RPS19	0.47371	0.511648
RPS2	0.038973	3.01371
RPS25	2.93481	2.13285
RPS26	0.043782	3.66112
RPS28	0.762304	3.63796
RPS3	0.019283	0.585293
RPS3A	-0.558276	1.41659
RPS4X	-0.876034	2.79355
RPS4Y1	0.158767	2.12407
RPS4Y2	0.480373	2.07234
RPS5	0.350816	2.88751
RPS6	-0.526808	0.686719
RPS7	0.100438	0.267511
RPS8	-0.592454	1.79748
RPS9	-0.085593	0.263732
RPSA	1.11626	1.83479
RPSA2	1.09672	1.23687
RRBP1	0.099497	1.64884
RSL1D1	0.158116	2.2643
RTN4	1.43301	3.16503
RUVBL1	-1.45666	2.74548
S100A10	3.60103	7.81894
S100A11	6.08951	8.21305
SACM1L	0.683049	4.49015
SAFB	-3.72374	1.53039
SAMM50	-0.817287	0.182775
SARS2	0.816754	3.22328
SBF1	1.20723	1.70018
SCAMP1	1.72118	8.59547
SCAMP2	0.073828	3.56174
SCAMP3	0.385524	2.1704
SCARB2	-0.08498	1.08199
SCD	0.25356	0.822458
SCFD1	0.297713	1.76417
SCO1	2.06578	1.60461
SCP2	0.63854	3.54634
SCRIB	-2.0197	2.44979
SDCBP	0.232327	3.83664
SDF2L1	0.518048	1.8379
SDF4	0.039567	2.04616
SDHA	0.351191	1.91449
SDHB	0.497744	2.77779
SEC11A	1.19129	3.57543
SEC16A	-2.46341	1.77191
SEC22B	-0.125172	3.23089
SEC63	2.49962	1.85583
SEL1L	1.76151	1.51533
SEPTIN2	-1.26001	4.03648
SEPTIN9	-1.10852	1.78663
SERBP1	-0.731594	2.25464
SERPINH1	0.952632	3.05985
SET	-1.66342	6.25929
SETSIP	-1.66342	6.25929
SFN	-1.90793	4.89718
SFPQ	-3.15699	5.06554
SFT2D3	0.47982	3.53181
SFXN1	0.360544	3.54292
SFXN3	0.810351	1.37731
SGPL1	0.821309	2.41399
SHMT2	-0.292789	2.14003
SIAE	-0.193657	2.22008
SLC12A2	-0.821422	3.91523
SLC1A5	-0.478522	1.12934
SLC25A1	-0.047823	3.53523
SLC25A10	0.972732	2.87668
SLC25A12	0.545453	6.14817
SLC25A13	0.335997	0.65098
SLC25A18	1.47601	3.49338
SLC25A22	0.095831	2.10336
SLC25A24	-1.15179	0.957716
SLC25A3	0.136912	1.87145
SLC25A5	0.817889	0.961141
SLC25A6	2.51715	2.52081
SLC27A2	3.44499	4.00613
SLC27A4	1.0338	1.67639
SLC2A1	-0.45775	1.99948
SLC30A5	0.632848	2.95846
SLC30A6	1.18538	3.45245
SLC35B2	0.371356	1.98212
SLC35E1	1.06695	2.88418
SLC38A10	1.39802	4.37627
SLC38A2	1.41946	3.83492
SLC39A7	0.647971	1.64349
SLC3A2	-0.735561	1.90352
SLC44A2	-1.00872	0.972119
SLC7A1	0.722174	2.93924
SLC7A5	-0.687247	2.08347
SLIRP	0.014433	0.463411
SND1	0.398725	1.09255
SNRNP200	-1.25772	1.43445
SNX9	-5.15552	1.25934
SOAT1	2.13225	3.4337
SPCS2	0.761935	0.196554
SPINT1	-0.21403	4.07206
SPINT2	0.889548	0.917517
SPRY4	3.7379	3.26219
SPTAN1	-1.65548	4.33517
SPTBN1	-2.28148	5.87067
SPTLC1	1.13956	1.42998
SPTLC2	0.522555	4.29149
SQSTM1	-0.330616	1.40917
SRI	3.85982	5.53788
SRP72	-1.56751	6.41493
SRPRA	0.809891	3.79268
SRPRB	0.496274	3.76512
SRRM2	-1.61929	5.81314
SRSF1	1.5043	3.9161
SRSF3	-0.756282	3.5301
SRSF7	0.202613	1.39063
SRSF9	-1.04632	3.32405
SSR1	0.556834	6.69167
SSR4	0.456111	0.60047
SSRP1	-2.09072	4.31769
ST13	-2.29411	0.124883
ST13P4	-2.29411	0.124883
ST14	-0.606691	2.44979
STIP1	-0.910215	3.67743
STMN1	-0.603187	1.964
STOML2	0.487736	0.463411
STT3A	0.529147	1.51156
STT3B	0.462429	1.08199
STX10	2.54052	2.60937
STX12	0.975973	3.93253
STX5	0.927076	5.57367
STX8	0.83871	4.06078
STXBP2	-0.800002	3.13469
SUCLA2	0.562991	1.14641
SUCLG1	0.24981	0.442619
SUCLG2	0.248608	2.86752
SUMF2	0.612791	1.33678
SUPT16H	-1.73962	4.5516
SURF4	0.442673	2.20965
SYAP1	-1.79186	4.00613
SYNCRIP	-1.15874	2.92922
SYNGR2	1.67668	3.07832
SYNJ2BP	0.119299	2.29897
TBL2	1.36888	8.63711
TBRG4	-0.346518	3.61482
TCF25	-0.977359	2.1784
TCP1	-1.99453	5.77901
TECR	1.10456	3.13638
TFAM	0.416616	1.37583
TFB1M	0.105553	0.54931
TFRC	0.841064	9.14423
THEM6	0.127785	4.82469
THNSL1	-0.527137	2.82344
TIMM17A	0.38547	1.85349
TIMM21	-0.282692	1.02951
TIMM23	0.754685	1.60994
TIMM44	0.35987	2.56586
TIMM50	1.22699	1.69942
TIMM8A	0.280335	4.37364
TIMMDC1	0.360617	3.01539
TJP1	-1.97203	2.78028
TKT	-1.22822	3.86426
TLN1	-0.270552	3.0632
TM9SF1	0.016541	5.14725
TM9SF2	0.050795	1.76649
TM9SF3	-0.044351	1.25425
TM9SF4	-0.045837	3.52669
TMED1	0.19406	3.29607
TMED10	0.018911	3.64225
TMED2	0.672599	0.630521
TMED4	0.164074	1.03021
TMED7	-0.092674	3.67914
TMED9	0.18499	3.2199
TMEM165	0.404388	2.49139
TMEM214	3.44615	3.50277
TMEM43	3.41246	2.7977
TMEM70	0.608844	2.4083
TMF1	-1.09486	2.48976
TMOD3	-1.49519	3.36225
TMPO	0.244782	0.555263
TMX1	-0.13071	0.526856
TOMM20	-0.4515	2.93423
TOMM22	0.382784	2.63899
TOMM40	-0.619827	0.83835
TOMM70	-0.223699	1.48527
TOP1	-0.327013	5.41363
TOP2A	-0.67938	1.50931
TOR1AIP2	0.071565	0.976931
TPD52L2	-1.41776	1.08692
TPI1	-0.411007	7.63432
TPM2	-0.502244	5.80955
TPM4	-0.032106	2.45142
TPP1	-0.179551	0.29595
TPR	-1.10448	5.32263
TRAP1	0.068678	1.83168
TRIM21	-0.53382	1.20944
TRIM28	0.216455	3.65511
TRIP11	-2.94001	4.26967
TRMT10C	0.3997	2.53227
TRNT1	2.17474	2.49711
TSFM	2.35317	2.93924
TSG101	1.78106	3.00701
TST	0.706667	0.46908
TUBB	-0.433006	4.55687
TUBB3	-0.573738	4.32905
TUFM	0.140513	1.97739
TXN2	-0.312952	4.69147
TXNDC12	0.395509	1.71249
TXNDC5	0.418485	1.909
U2AF2	-1.7626	2.63981
UBA1	-1.44104	4.54369
UBAP2L	-2.47411	3.0943
UBTF	-2.54897	2.19842
UFL1	0.866574	4.78318
UGGT1	1.10198	4.88214
UPF1	-0.098534	0.989328
UQCRB	0.599269	1.3309
UQCRC1	-0.067694	0.034715
UQCRC2	0.300634	2.31512
UQCRFS1	-0.008689	0.519821
UQCRH	-0.139416	5.04779
UQCRQ	0.838692	2.47425
USO1	-0.965107	3.92301
UXS1	0.659965	2.0795
VAPA	0.233774	2.88168
VAPB	1.90954	1.6695
VARS1	-0.047261	5.01586
VCL	-1.15406	1.57955
VCP	-0.513807	0.336552
VDAC1	-0.003743	0.518067
VDAC2	0.155444	0.353582
VDAC3	0.713661	1.83168
VPS13C	-0.823091	0.947459
VTI1B	-0.059233	4.35178
WDR1	-0.915704	2.03744
XPNPEP3	0.514762	1.03857
XRCC5	-1.01121	3.51473
XRCC6	-0.834472	4.82116
XYLT2	1.35201	3.47803
YARS2	0.170861	1.57652
YBX1	-0.535043	6.20868
YME1L1	0.170333	0.586503
YWHAB	-1.39705	2.92505
YWHAE	-1.31373	3.14648
YWHAG	-1.01249	5.80146
YWHAH	-1.84153	0.709545
YWHAQ	-1.20159	2.91086
YWHAZ	-0.554588	2.49874
ZC3HAV1	-1.16727	7.89342
ZDHHC13	0.160969	1.45235
ZDHHC17	0.817027	5.10194
ZDHHC3	0.591872	1.64196
ZMPSTE24	0.824515	0.88982
ZW10	1.76037	1.58107
